# A developmental pathway for epithelial-to-motoneuron transformation in *C. elegans*

**DOI:** 10.1101/2022.05.27.493712

**Authors:** Alina Rashid, Maya Tevlin, Yun Lu, Shai Shaham

## Abstract

Motoneurons and motoneuron-like pancreatic beta cells arise from radial glia and ductal cells, both tube-lining progenitors that share molecular regulators. To uncover programs underlying motoneuron formation, we studied a similar, cell-division-independent transformation of the *C. elegans* tube-lining Y cell into the PDA motoneuron. We find that *lin-12/Notch* acts through *ngn-1/Ngn* and its regulator *hlh-16/Olig* to control transformation timing. *lin-12* loss blocks transformation, while *lin-12*(gf) promotes precocious PDA formation. Early basal expression of both *ngn-1/Ngn* and *hlh-16/Olig* depends on *sem-4/Sall* and *egl-5/Hox*. Later, coincident with Y-cell morphological changes, *ngn-1/Ngn* expression is upregulated in a *sem-4/Sall* and *egl-5/Hox*-dependent but hlh-16/Olig-independent manner. Subsequently, Y-cell retrograde extension forms an anchored process priming PDA axon extension. Extension requires ngn-1-dependent expression of the cytoskeleton organizers UNC-119, UNC-44/ANK, and UNC-33/CRMP, which also, unexpectedly, activate PDA terminal-gene expression. Our findings reveal key cell-division-independent regulatory events leading to motoneuron generation, suggesting a conserved pathway for epithelial-to-motoneuron/motoneuron-like differentiation.
