## Supplementary material for "A developmental pathway for epithelial-to-motoneuron transformation in *C. elegans*": Table S3

### Sheet: Sheet1
Table S3: List of C. elegans strains used in the paper. Related to all figures.
Strain Name	Genotype	Description
OS12519	unc-119(ns913); nsIs131 III	ns913 [unc-119 CRISPR point mutation (C long isoform spliced from ATG target mutation nt 235 G -> T, side mutations nt 234 A -> T, nt 240 C-> T, nt 243 T -> A)]; nsIs131[exp-1p::gfp] III
OS12622	unc-119(ns200); nsEx6247	Pick non-unc animals. unc-119(ns200); nsEx6247 [unc-119-cb (+) 5 ng/ul + pBlueScript 95 ng/ul] line 1 rescues unc defect and PDA defect
OS12623	unc-119(ns200); nsEx6248	Pick non-unc animals. unc-119(ns200); nsEx6248 [unc-119-cb (+) 5 ng/ul + pBlueScript 95 ng/ul] line 2 rescues unc defect and PDA defect
OS12839	hlh-16(ns979); nsIs131 III	ns979 [46 bp after start crispr mutation c -> t]; nsIs131[exp-1p::gfp] III
OS12888	unc-44(ns986); nsIs131	ns986[5 bp deletion in unc-44 neural isoform]; nsIs131[exp-1p::gfp] III
OS12889	nsIs913	nsIs913 [ngn-1p::myr::mKate2 injected at 5 ng/ul + myo-2p::mCherry injected at 2.5 ng/ul + pBlueScript injected at 92.5 ng/ul] chrom IV
OS12890	ngn-1(ns988); nsIs131	nsIs131[exp-1p::gfp] III
OS12891	hlh-16(ns989); nsIs131 III	nsIs131[exp-1p::gfp] III
OS12893	nsIs914	nsIs914 [Pngn-1::myr-mKate2 injected at 5 ng/ul + Pmyo-2::mCherry injected at 2.5 ng/ul + pBlueScript injected at 92.5 ng/ul] integrant 2
OS12894	nsIs915	nsIs915 [Pngn-1::myr-mKate2 injected at 5 ng/ul + Pmyo-2::mCherry injected at 2.5 ng/ul + pBlueScript injected at 92.5 ng/ul] integrant 3
OS12895	ngn-1(ns988); nsIs913; nsIs131	nsIs913 [ngn-1p::myr::mKate2 injected at 5 ng/ul + myo-2p::mCherry injected at 2.5 ng/ul + pBlueScript injected at 92.5 ng/ul] chrom IV; nsIs131[exp-1p::gfp] III
OS13035	unc-119(ns200) III; nsEx6353; nsIs131 III	unc-119(ns200) III; nsEx6353 [Pngn-1::unc-119 cb injected at 1.25 ng/ul + Pmyo-2::mCherry injected at 2.5 ng/ul + pBlueScript injected at 96.25 nh/ul]; nsIs131[exp-1p::gfp] III line 1
OS13036	unc-119(ns200) III; nsEx6354; nsIs131 III	unc-119(ns200) III; nsEx6354 [Pngn-1::unc-119 cb injected at 1.25 ng/ul + Pmyo-2::mCherry injected at 2.5 ng/ul + pBlueScript injected at 96.25 nh/ul]; nsIs131[exp-1p::gfp] III line 2
OS13037	unc-119(ns200) III; nsEx6355; nsIs131 III	unc-119(ns200) III; nsEx6355 [Pngn-1::unc-119 cb injected at 1.25 ng/ul + Pmyo-2::mCherry injected at 2.5 ng/ul + pBlueScript injected at 96.25 nh/ul]; nsIs131[exp-1p::gfp] III line 3
PHX2810	ngn-1(syb2810) IV	SUNY crispr strain amino acid RR 73-74 -> AQ (CGGAGA -> GCGCAG)
PHX2870	unc-44(syb2870) IV	SUNY crispr strain insertion of SL2::NLS::mKate2 after unc-44 long isoform after stop codon
OS13038	unc-44(e362) IV; oxEx2082; nsIs131 III	unc-44(e362) IV; oxEx2082[unc-44-longform, Pmyo-2:mCherry]; nsIs131[exp-1p::gfp] III
OS13039	nsIs917	nsIs917[Pngn-1::LifeAct::VENUS injected at 5 ng/ul + Pmyo-2::mCherry injected at 2.5 ng/ul + pBlueScript injected at 92.5 ng/ul] integrant 1
OS13040	nsIs918	nsIs918[Pngn-1::LifeAct::VENUS injected at 5 ng/ul + Pmyo-2::mCherry injected at 2.5 ng/ul + pBlueScript injected at 92.5 ng/ul] integrant 2
OS13041	unc-44(syb2870) IV; nsIs131 III	unc-44(syb2870) insertion of SL2::NLS::mKate2 after stop codon of neuronal isoform; nsIs131[exp-1p::gfp] III
OS13042	nsIs913; otIs45	nsIs913 [Pngn-1::myr-mKate2 injected at 5 ng/ul + Pmyo-2::mCherry injected at 2.5 ng/ul + pBlueScript injected at 92.5 ng/ul] chrom IV 4x backcrossed ; otIs45 [unc-119::GFP]
OS13195	nsIs942	nsIs942[ngn-1p::myr::mKate2 injected at 1.55 ng/ul + ngn-1p::ajm-1::yfp injected at 0.95ng/ul + myo-2p::mCherry injected at 2.6 ng/ul + pBlueScript injected at 95.4 ng/ul]
OS13196	nsIs943	nsIs943 [hlh-16p::myr::GFP::hlh-16 3' utr injected at 1 ng/ul + myo-2p::mCherry injected at 2.2 ng/ul + pBlueScript injected at 95.8 ng/ul]
OS13197	hlh-16(ns979); nsIs131 III; nsIs913;	nsIs131[exp-1p::gfp] III; nsIs913 [ngn-1p::myr::mKate2 injected at 5 ng/ul + myo-2p::mCherry injected at 2.5 ng/ul + pBlueScript injected at 92.5 ng/ul] chrom IV
OS13198	ngn-1(ns185); nsIs942
OS13248	sem-4(n1971); nsIs131 III; nsIs913	nsIs131[exp-1p::gfp] III; nsIs913 [ngn-1p::myr::mKate2 injected at 5 ng/ul + myo-2p::mCherry injected at 2.5 ng/ul + pBlueScript injected at 92.5 ng/ul] chrom IV
OS13249	nsIs914; otIs118
OS13250	egl-5(n945); nsIs131 III; nsIs913	nsIs131[exp-1p::gfp] III; nsIs913 [ngn-1p::myr::mKate2 injected at 5 ng/ul + myo-2p::mCherry injected at 2.5 ng/ul + pBlueScript injected at 92.5 ng/ul] chrom IV
OS13251	nsIs131 III; nsIs942	nsIs131[exp-1p::gfp] III; nsIs942[ngn-1p::myr::mKate2 injected at 1.55 ng/ul + ngn-1p::ajm-1::yfp injected at 0.95ng/ul + myo-2p::mCherry injected at 2.6 ng/ul + pBlueScript injected at 95.4 ng/ul]
OS13252	egl-5(n945); nsIs943	nsIs943 [hlh-16p::myr::GFP::hlh-16 3' utr injected at 1 ng/ul + myo-2p::mCherry injected at 2.2 ng/ul + pBlueScript injected at 95.8 ng/ul]
OS13505	hlh-16(ns196); nsIs943	nsIs943 [hlh-16p::myr::GFP::hlh-16 3' utr injected at 1 ng/ul + myo-2p::mCherry injected at 2.2 ng/ul + pBlueScript injected at 95.8 ng/ul]
OS13506	ngn-1(ns185); nsIs943	nsIs943 [hlh-16p::myr::GFP::hlh-16 3' utr injected at 1 ng/ul + myo-2p::mCherry injected at 2.2 ng/ul + pBlueScript injected at 95.8 ng/ul]
OS13507	egl-5(n486); nsIs943	nsIs943 [hlh-16p::myr::GFP::hlh-16 3' utr injected at 1 ng/ul + myo-2p::mCherry injected at 2.2 ng/ul + pBlueScript injected at 95.8 ng/ul]
OS13625	sem-4(ns1004); nsIs913; nsIs131 III	nsIs131[exp-1p::gfp] III
OS13626	hlh-16(ns979); sem-4(ns1005); nsIs131 III; nsIs913	nsIs131[exp-1p::gfp] III; nsIs913 [ngn-1p::myr::mKate2 injected at 5 ng/ul + myo-2p::mCherry injected at 2.5 ng/ul + pBlueScript injected at 92.5 ng/ul] chrom IV
OS13627	hlh-16(ns979); sem-4(ns1006); nsIs131 III; nsIs913	nsIs131[exp-1p::gfp] III; nsIs913 [ngn-1p::myr::mKate2 injected at 5 ng/ul + myo-2p::mCherry injected at 2.5 ng/ul + pBlueScript injected at 92.5 ng/ul] chrom IV
OS13628	egl-5(n945); sem-4(ns1007); nsIs131 III; nsIs913	nsIs131[exp-1p::gfp] III; nsIs913 [ngn-1p::myr::mKate2 injected at 5 ng/ul + myo-2p::mCherry injected at 2.5 ng/ul + pBlueScript injected at 92.5 ng/ul] chrom IV
OS13629	egl-5(n945); sem-4(ns1008); nsIs131 III; nsIs913	nsIs131[exp-1p::gfp] III; nsIs913 [ngn-1p::myr::mKate2 injected at 5 ng/ul + myo-2p::mCherry injected at 2.5 ng/ul + pBlueScript injected at 92.5 ng/ul] chrom IV
OS13630	lin-12(n676n930); nsIs913 IV	lin-12(n676n930) has dominant phenotype at 15C and loss of function at 25C. nsIs913 [ngn-1p::myr::mKate2 injected at 5 ng/ul + myo-2p::mCherry injected at 2.5 ng/ul + pBlueScript injected at 92.5 ng/ul] chrom IV
OS13631	lin-12(n676n930); nsIs943	lin-12(n676n930) has dominant phenotype at 15C and loss of function at 25C. nsIs943 [hlh-16p::myr::GFP::hlh-16 3' utr injected at 1 ng/ul + myo-2p::mCherry injected at 2.2 ng/ul + pBlueScript injected at 95.8 ng/ul]
OS13632	lin-12(n676n930); ngn-1(ns988); nsIs913 IV	lin-12(n676n930) has dominant phenotype at 15C and loss of function at 25C. nsIs913 [ngn-1p::myr::mKate2 injected at 5 ng/ul + myo-2p::mCherry injected at 2.5 ng/ul + pBlueScript injected at 92.5 ng/ul] chrom IV
OS13633	lin-12(n676n930); ngn-1(ns185); nsIs943	lin-12(n676n930) has dominant phenotype at 15C and loss of function at 25C. nsIs943 [hlh-16p::myr::GFP::hlh-16 3' utr injected at 1 ng/ul + myo-2p::mCherry injected at 2.2 ng/ul + pBlueScript injected at 95.8 ng/ul]
OS13634	lin-12(n676n930); hlh-16(ns196); nsIs943	lin-12(n676n930) has dominant phenotype at 15C and loss of function at 25C. nsIs943 [hlh-16p::myr::GFP::hlh-16 3' utr injected at 1 ng/ul + myo-2p::mCherry injected at 2.2 ng/ul + pBlueScript injected at 95.8 ng/ul]
OS13635	sem-4(n1971); nsIs943	nsIs943 [hlh-16p::myr::GFP::hlh-16 3' utr injected at 1 ng/ul + myo-2p::mCherry injected at 2.2 ng/ul + pBlueScript injected at 95.8 ng/ul]
OS13636	lin-12(n676n930); nsIs130	nsIs130 [exp-1p::gfp]
OS13637	lin-12(n676n930); syIs63
OS13638	hlh-16(ns196); nsIs942	nsIs942[ngn-1p::myr::mKate2 injected at 1.55 ng/ul + ngn-1p::ajm-1::yfp injected at 0.95ng/ul + myo-2p::mCherry injected at 2.6 ng/ul + pBlueScript injected at 95.4 ng/ul]
PHX5802	ngn-1(syb5802)	crispr insertion translational fusion of 3xGAS-GFP before stop codon of ngn-1
PHX5813	ngn-1(syb5813)	crispr insertion - ngn-1-SL2-GFP-H2B
